# Arrest-associated transcriptional programmes outweigh apoptosis-associated programmes in treatment-naive pancreatic ductal adenocarcinoma

**DOI:** 10.64898/2026.11.04.764269

**Authors:** Chukwuemeka A. Obuekwe, Blessing T. Ogunoye, Aderinsola Adelaja, Jude Ossai, Adegbesan A. Christopher, Adewunmi Akingbola

**Author notes:** Corresponding author: Chukwuemeka A. Obuekwe, Medical Sciences Division, University of Oxford, Oxford, United Kingdom. Author email addresses: Chukwuemeka A. Obuekwe, Blessing T. Ogunoye, Aderinsola Adelaja, Jude Ossai, Adegbesan A. Christopher, Adewunmi Akingbola.

## Abstract

**Background:** Pancreatic ductal adenocarcinoma (PDAC) is driven by mutant KRAS, and RAS inhibitors now extend survival in previously treated metastatic disease. Whether treatment shrinks a tumour or only halts its growth depends partly on whether cancer cells die or stop dividing, yet how untreated PDAC cells are balanced between these programmes is unknown.

**Aims:** We aimed to characterise the balance between apoptosis-associated and arrest-associated transcriptional programmes in treatment-naive PDAC and to examine their relationships with tumour subtype, TGM2 expression, tissue organisation, survival and drug sensitivity.

**Methods and results:** We scored 52,999 malignant cells from 18 untreated patients in the Hwang atlas using a transcriptional contrast between genes associated with apoptosis and genes associated with resistance to apoptosis or cell-cycle arrest. In every patient the contrast was shifted toward the arrest-associated side: using equality between the two sides as the dividing threshold, 86.3% of cells with an informative score fell on that side, although the proportion depends on the threshold chosen. The shift recurred in the independent Steele atlas (median 71.6% per sample, range 37.1% to 90.8%). In the discovery cohort, tumours with higher basal-like scores had fewer arrest-side cells, and TGM2 expression was modestly higher on the arrest-associated side in both cohorts. The contrast did not track cell-line drug sensitivity or survival in bulk tumours.

**Conclusion:** Untreated PDAC cells show a reproducible transcriptional bias toward anti-apoptotic and cell-cycle-arrest programmes. Whether this bias predicts cellular responses to treatment remains to be tested.
