## Supplementary Table 1 for "Arrest-associated transcriptional programmes outweigh apoptosis-associated programmes in treatment-naive pancreatic ductal adenocarcinoma"

UCell maxRank	Cells with an informative score	Informative cells (%)	Unclassifiable cells (%)	Arrest-associated, of informative cells (%)	Arrest-associated cells (n)	Arrest-associated, of all 52,999 cells (%)	Per-patient median (%)	Per-patient minimum (%)	Per-patient maximum (%)	Patients above 50%
1000	40287	76	24	86.9	35009	66.06	88.4	68.7	95.7	18
1500	45174	85.2	14.8	86.32	38994	73.57	87.7	69	95.1	18
2000	46396	87.5	12.5	86.19	39989	75.45	87.5	69.1	95.2	18
2500	46702	88.1	11.9	85.98	40154	75.76	87.4	69.4	95.1	18
