## Supplementary Table 2 for "Arrest-associated transcriptional programmes outweigh apoptosis-associated programmes in treatment-naive pancreatic ductal adenocarcinoma"

Gene sets	Draws or permutations	Median arrest-associated (%)	Minimum (%)	Maximum (%)	Permutation test
Observed modules, size-equalised (10 vs 10)	100	87.9	85.29	92.79	observed value; 4 of 1000 permutations reached or exceeded it, p = 0.005
Random, size-equalised (10 vs 10)	1000	49.2	6.69	96.56	reference null
Random, original module sizes (13 vs 10)	60	48.28	15.6	79.63
Observed modules, original sizes (13 vs 10)	60	84.12	71.35	95.78
