## Supplementary Table 3 for "Arrest-associated transcriptional programmes outweigh apoptosis-associated programmes in treatment-naive pancreatic ductal adenocarcinoma"

drug	n_lines	rho_lnIC50	p_lnIC50	rho_AUC	p_AUC	drug_set	padj_BH_within_primary_set
Selumetinib	24	0.412	0.0464	0.555	0.00559	MAPK pathway (primary, first test)	0.278
Refametinib	23	0.351	0.101	0.395	0.0629	MAPK pathway (primary, first test)	0.303
Trametinib	24	0.194	0.362	0.372	0.0741	MAPK pathway (primary, first test)	0.724
KRAS (G12C) Inhibitor-12	20	0.131	0.581	0.474	0.0364	MAPK pathway (primary, first test)	0.871
SCH772984	24	0.012	0.956	0.203	0.339	MAPK pathway (primary, first test)	0.979
Ulixertinib	24	0.006	0.979	0.439	0.033	MAPK pathway (primary, first test)	0.979
TW 37	12	-0.643	0.028	-0.524	0.0839	BH3 mimetic / apoptosis modulator (primary, second test)	0.252
AZD5991	20	-0.242	0.302	-0.11	0.644	BH3 mimetic / apoptosis modulator (primary, second test)	0.767
UMI-77	24	0.198	0.351	0.287	0.174	BH3 mimetic / apoptosis modulator (primary, second test)	0.767
Navitoclax	23	-0.178	0.415	0.163	0.456	BH3 mimetic / apoptosis modulator (primary, second test)	0.767
Sabutoclax	20	0.188	0.426	0.215	0.361	BH3 mimetic / apoptosis modulator (primary, second test)	0.767
Venetoclax	24	-0.09	0.676	0.23	0.277	BH3 mimetic / apoptosis modulator (primary, second test)	0.959
ABT737	24	0.054	0.802	0.15	0.484	BH3 mimetic / apoptosis modulator (primary, second test)	0.959
Obatoclax Mesylate	24	-0.034	0.876	0.129	0.547	BH3 mimetic / apoptosis modulator (primary, second test)	0.959
MIM1	24	-0.011	0.959	0.364	0.0808	BH3 mimetic / apoptosis modulator (primary, second test)	0.959
Irinotecan	24	-0.39	0.0608	-0.287	0.174	Cytotoxic (secondary, second test; unadjusted)	NA
Cisplatin	24	-0.344	0.0999	-0.149	0.486	Cytotoxic (secondary, second test; unadjusted)	NA
Camptothecin	24	-0.324	0.122	-0.208	0.328	Cytotoxic (secondary, second test; unadjusted)	NA
Gemcitabine	24	-0.218	0.304	-0.195	0.36	Cytotoxic (secondary, second test; unadjusted)	NA
Topotecan	20	-0.186	0.429	-0.245	0.296	Cytotoxic (secondary, second test; unadjusted)	NA
SN-38	24	-0.137	0.523	0.05	0.818	Cytotoxic (secondary, second test; unadjusted)	NA
Paclitaxel	24	-0.113	0.598	0.043	0.844	Cytotoxic (secondary, second test; unadjusted)	NA
Docetaxel	24	-0.005	0.982	-0.046	0.831	Cytotoxic (secondary, second test; unadjusted)	NA
Oxaliplatin	24	0.001	0.998	0.321	0.126	Cytotoxic (secondary, second test; unadjusted)	NA
Daporinad	13	-0.835	0.000652	-0.802	0.00162	Other GDSC2 compound (context only)	NA
Alpelisib	24	-0.574	0.00394	-0.125	0.558	Other GDSC2 compound (context only)	NA
BMS-754807	23	-0.551	0.00722	-0.517	0.0126	Other GDSC2 compound (context only)	NA
UNC0638	23	-0.502	0.0158	0.052	0.813	Other GDSC2 compound (context only)	NA
Vismodegib	23	-0.483	0.0207	0.088	0.689	Other GDSC2 compound (context only)	NA
NVP-ADW742	24	-0.47	0.0217	-0.186	0.382	Other GDSC2 compound (context only)	NA
ICL-SIRT078	24	-0.413	0.0459	-0.103	0.632	Other GDSC2 compound (context only)	NA
AZD8055	23	0.418	0.0483	0.495	0.0175	Other GDSC2 compound (context only)	NA
LJI308	24	-0.409	0.0485	0.149	0.486	Other GDSC2 compound (context only)	NA
SB590885	23	-0.404	0.0569	0.034	0.88	Other GDSC2 compound (context only)	NA
Veliparib	23	-0.403	0.0575	0.227	0.296	Other GDSC2 compound (context only)	NA
BMS-536924	24	-0.386	0.0633	-0.157	0.463	Other GDSC2 compound (context only)	NA
RO-3306	24	-0.383	0.0652	-0.194	0.362	Other GDSC2 compound (context only)	NA
EPZ5676	24	-0.383	0.0659	0.161	0.451	Other GDSC2 compound (context only)	NA
Dactolisib	24	0.373	0.0734	0.518	0.0104	Other GDSC2 compound (context only)	NA
BPD-00008900	24	-0.357	0.0871	0.068	0.752	Other GDSC2 compound (context only)	NA
A-366	24	-0.356	0.0887	0.15	0.481	Other GDSC2 compound (context only)	NA
Axitinib	24	-0.354	0.0903	-0.136	0.526	Other GDSC2 compound (context only)	NA
Linsitinib	24	-0.35	0.0937	0.136	0.526	Other GDSC2 compound (context only)	NA
SGC0946	23	-0.357	0.0953	0.072	0.743	Other GDSC2 compound (context only)	NA
GNE-317	24	0.346	0.0981	0.463	0.024	Other GDSC2 compound (context only)	NA
Avagacestat	23	-0.354	0.0983	0.198	0.364	Other GDSC2 compound (context only)	NA
VTP-A	24	-0.345	0.099	-0.009	0.969	Other GDSC2 compound (context only)	NA
JAK_8517	20	-0.377	0.102	-0.389	0.0906	Other GDSC2 compound (context only)	NA
BDP-00009066	24	-0.337	0.108	-0.112	0.6	Other GDSC2 compound (context only)	NA
Vorinostat	24	-0.32	0.128	-0.064	0.765	Other GDSC2 compound (context only)	NA
HKMTI-1-005	24	-0.299	0.155	-0.006	0.979	Other GDSC2 compound (context only)	NA
PRIMA-1MET	20	-0.328	0.158	-0.296	0.204	Other GDSC2 compound (context only)	NA
ULK1_4989	20	-0.325	0.162	-0.376	0.103	Other GDSC2 compound (context only)	NA
Crizotinib	24	-0.294	0.163	0.14	0.512	Other GDSC2 compound (context only)	NA
Ipatasertib	24	0.294	0.163	0.462	0.0243	Other GDSC2 compound (context only)	NA
N29087-69-1	24	-0.283	0.179	0.242	0.254	Other GDSC2 compound (context only)	NA
P22077	24	-0.282	0.182	0.19	0.373	Other GDSC2 compound (context only)	NA
Ruxolitinib	24	-0.28	0.185	0.326	0.12	Other GDSC2 compound (context only)	NA
CT7033-2	24	-0.279	0.186	-0.02	0.927	Other GDSC2 compound (context only)	NA
AZD4547	24	-0.272	0.198	0.13	0.542	Other GDSC2 compound (context only)	NA
EPZ004777	24	-0.268	0.205	0.451	0.028	Other GDSC2 compound (context only)	NA
MG-132	24	-0.266	0.208	-0.231	0.276	Other GDSC2 compound (context only)	NA
Rucaparib	23	-0.272	0.209	0.151	0.489	Other GDSC2 compound (context only)	NA
GSK343	24	-0.265	0.21	0.21	0.324	Other GDSC2 compound (context only)	NA
Alisertib	24	-0.264	0.211	-0.009	0.969	Other GDSC2 compound (context only)	NA
GW441756	24	-0.263	0.214	0.297	0.158	Other GDSC2 compound (context only)	NA
Acetalax	20	-0.284	0.224	-0.292	0.211	Other GDSC2 compound (context only)	NA
BIBR-1532	24	-0.257	0.225	0.3	0.154	Other GDSC2 compound (context only)	NA
Vinblastine	24	-0.255	0.229	-0.023	0.914	Other GDSC2 compound (context only)	NA
N30652-18-1	24	-0.252	0.234	0.293	0.164	Other GDSC2 compound (context only)	NA
VTP-B	24	-0.251	0.235	0.117	0.583	Other GDSC2 compound (context only)	NA
Motesanib	23	-0.253	0.243	0.323	0.133	Other GDSC2 compound (context only)	NA
ML323	20	0.271	0.247	0.626	0.00389	Other GDSC2 compound (context only)	NA
5-azacytidine	24	-0.244	0.249	-0.146	0.494	Other GDSC2 compound (context only)	NA
glutathione	23	-0.25	0.249	0.144	0.51	Other GDSC2 compound (context only)	NA
Cytarabine	24	-0.242	0.254	-0.076	0.725	Other GDSC2 compound (context only)	NA
PFI-1	23	-0.247	0.255	0.085	0.699	Other GDSC2 compound (context only)	NA
AZD2014	20	0.266	0.256	0.353	0.127	Other GDSC2 compound (context only)	NA
LMB_AB3	20	-0.265	0.258	-0.098	0.681	Other GDSC2 compound (context only)	NA
AZD1208	20	-0.262	0.264	0.08	0.738	Other GDSC2 compound (context only)	NA
I-BRD9	24	-0.236	0.266	0.182	0.394	Other GDSC2 compound (context only)	NA
N27922-53-1	24	-0.235	0.268	0.367	0.0785	Other GDSC2 compound (context only)	NA
Mycophenolic acid	24	-0.234	0.27	-0.116	0.589	Other GDSC2 compound (context only)	NA
ascorbate (vitamin C)	23	-0.238	0.273	0.116	0.598	Other GDSC2 compound (context only)	NA
Nutlin-3a (-)	24	-0.232	0.274	0.341	0.104	Other GDSC2 compound (context only)	NA
Pevonedistat	24	-0.232	0.274	-0.175	0.412	Other GDSC2 compound (context only)	NA
POMHEX	24	-0.23	0.277	-0.07	0.746	Other GDSC2 compound (context only)	NA
Lenalidomide	23	-0.233	0.283	0.327	0.128	Other GDSC2 compound (context only)	NA
Talazoparib	24	-0.227	0.285	-0.042	0.847	Other GDSC2 compound (context only)	NA
Vinorelbine	24	-0.223	0.292	-0.181	0.396	Other GDSC2 compound (context only)	NA
KU-55933	24	-0.222	0.296	0.356	0.0887	Other GDSC2 compound (context only)	NA
THR-101	23	-0.225	0.3	0.466	0.0261	Other GDSC2 compound (context only)	NA
Staurosporine	24	-0.216	0.31	-0.192	0.367	Other GDSC2 compound (context only)	NA
Entospletinib	20	0.238	0.312	0.331	0.154	Other GDSC2 compound (context only)	NA
GSK1904529A	24	0.213	0.316	0.472	0.0209	Other GDSC2 compound (context only)	NA
PD173074	24	-0.211	0.32	0.069	0.749	Other GDSC2 compound (context only)	NA
Savolitinib	24	-0.209	0.326	0.263	0.213	Other GDSC2 compound (context only)	NA
776928	20	-0.23	0.328	-0.089	0.71	Other GDSC2 compound (context only)	NA
ERK_6604	20	0.23	0.328	0.388	0.0919	Other GDSC2 compound (context only)	NA
MK-8776	24	0.207	0.33	0.374	0.0727	Other GDSC2 compound (context only)	NA
GSK2830371A	20	-0.227	0.334	-0.035	0.886	Other GDSC2 compound (context only)	NA
CCT007093	23	-0.206	0.345	0.299	0.165	Other GDSC2 compound (context only)	NA
Buparlisib	24	-0.199	0.349	0.09	0.673	Other GDSC2 compound (context only)	NA
PAK_5339	20	0.22	0.351	0.317	0.173	Other GDSC2 compound (context only)	NA
EHT-1864	23	-0.2	0.36	0.292	0.177	Other GDSC2 compound (context only)	NA
BI-2536	23	-0.199	0.362	-0.056	0.799	Other GDSC2 compound (context only)	NA
Temsirolimus	22	0.203	0.364	0.37	0.091	Other GDSC2 compound (context only)	NA
Bosutinib	23	-0.197	0.367	0.204	0.35	Other GDSC2 compound (context only)	NA
MIRA-1	24	-0.19	0.371	0.389	0.0614	Other GDSC2 compound (context only)	NA
Tamoxifen	24	0.19	0.371	0.424	0.0399	Other GDSC2 compound (context only)	NA
Ribociclib	24	-0.189	0.376	0.348	0.0963	Other GDSC2 compound (context only)	NA
AGI-6780	20	0.208	0.378	0.202	0.393	Other GDSC2 compound (context only)	NA
AZ6102	24	-0.188	0.378	0.001	0.998	Other GDSC2 compound (context only)	NA
Picolinici-acid	20	0.206	0.382	0.501	0.0261	Other GDSC2 compound (context only)	NA
AZD8186	24	0.185	0.385	0.304	0.148	Other GDSC2 compound (context only)	NA
Foretinib	24	-0.182	0.394	-0.043	0.84	Other GDSC2 compound (context only)	NA
Lestaurtinib	23	0.185	0.397	0.392	0.0651	Other GDSC2 compound (context only)	NA
743380	20	0.197	0.403	0.189	0.422	Other GDSC2 compound (context only)	NA
GSK626616AC	20	-0.197	0.403	0.114	0.63	Other GDSC2 compound (context only)	NA
Sorafenib	24	-0.176	0.41	0.183	0.389	Other GDSC2 compound (context only)	NA
Fludarabine	20	0.192	0.414	0.25	0.287	Other GDSC2 compound (context only)	NA
LMB_AB1	20	-0.192	0.414	0.114	0.63	Other GDSC2 compound (context only)	NA
Romidepsin	20	-0.192	0.414	-0.209	0.375	Other GDSC2 compound (context only)	NA
630600	20	0.189	0.422	0.4	0.0816	Other GDSC2 compound (context only)	NA
IGF1R_3801	20	-0.189	0.422	-0.262	0.264	Other GDSC2 compound (context only)	NA
Dacarbazine	20	-0.188	0.426	-0.036	0.881	Other GDSC2 compound (context only)	NA
GSK2830371	23	-0.172	0.431	0.375	0.0783	Other GDSC2 compound (context only)	NA
YK-4-279	24	-0.166	0.436	0.076	0.725	Other GDSC2 compound (context only)	NA
LMB_AB2	20	-0.183	0.437	-0.041	0.866	Other GDSC2 compound (context only)	NA
AZD1332	20	-0.182	0.441	-0.08	0.738	Other GDSC2 compound (context only)	NA
IRAK4_4710	20	-0.18	0.445	0.005	0.987	Other GDSC2 compound (context only)	NA
AZD5153	20	0.179	0.449	0.265	0.258	Other GDSC2 compound (context only)	NA
Cyclophosphamide	24	-0.161	0.451	0.368	0.0777	Other GDSC2 compound (context only)	NA
Methotrexate	24	-0.161	0.451	-0.086	0.688	Other GDSC2 compound (context only)	NA
Bleomycin	20	0.177	0.453	0.274	0.242	Other GDSC2 compound (context only)	NA
Gallibiscoquinazole	20	-0.177	0.453	0.081	0.733	Other GDSC2 compound (context only)	NA
AT13148	24	-0.156	0.466	0.238	0.261	Other GDSC2 compound (context only)	NA
Telomerase Inhibitor IX	24	-0.154	0.471	-0.023	0.914	Other GDSC2 compound (context only)	NA
GSK2256098C	20	-0.17	0.472	0.188	0.426	Other GDSC2 compound (context only)	NA
Palbociclib	24	-0.153	0.474	0.09	0.676	Other GDSC2 compound (context only)	NA
IAP_5620	20	-0.167	0.48	-0.041	0.866	Other GDSC2 compound (context only)	NA
PFI3	20	-0.164	0.488	0.17	0.472	Other GDSC2 compound (context only)	NA
VE821	24	-0.146	0.494	0.135	0.528	Other GDSC2 compound (context only)	NA
741909	20	0.159	0.5	0.176	0.456	Other GDSC2 compound (context only)	NA
Cediranib	24	0.143	0.505	0.337	0.108	Other GDSC2 compound (context only)	NA
Temozolomide	24	-0.142	0.507	0.468	0.0223	Other GDSC2 compound (context only)	NA
AZD5582	20	0.156	0.509	0.215	0.361	Other GDSC2 compound (context only)	NA
LY2109761	20	-0.156	0.509	0.029	0.906	Other GDSC2 compound (context only)	NA
THR-103	23	-0.144	0.51	0.398	0.0609	Other GDSC2 compound (context only)	NA
OF-1	20	-0.153	0.517	-0.081	0.733	Other GDSC2 compound (context only)	NA
ZM447439	23	-0.141	0.519	0.15	0.492	Other GDSC2 compound (context only)	NA
Epirubicin	24	-0.135	0.528	-0.026	0.905	Other GDSC2 compound (context only)	NA
AZD5438	20	-0.149	0.53	-0.123	0.603	Other GDSC2 compound (context only)	NA
AZD3759	24	-0.134	0.531	0.354	0.0903	Other GDSC2 compound (context only)	NA
Afuresertib	24	0.13	0.542	0.434	0.0353	Other GDSC2 compound (context only)	NA
BDF00022089a	20	0.144	0.542	0.332	0.152	Other GDSC2 compound (context only)	NA
Doramapimod	24	-0.13	0.542	0.389	0.0614	Other GDSC2 compound (context only)	NA
PD0325901	24	0.128	0.55	0.242	0.254	Other GDSC2 compound (context only)	NA
AZD5363	24	0.125	0.558	0.53	0.00864	Other GDSC2 compound (context only)	NA
Niraparib	20	0.135	0.568	0.174	0.46	Other GDSC2 compound (context only)	NA
Elephantin	20	-0.134	0.572	-0.033	0.891	Other GDSC2 compound (context only)	NA
Rapamycin	24	0.121	0.572	0.379	0.0685	Other GDSC2 compound (context only)	NA
TAF1_5496	20	-0.132	0.577	0.005	0.987	Other GDSC2 compound (context only)	NA
VSP34_8731	20	-0.132	0.577	-0.125	0.599	Other GDSC2 compound (context only)	NA
Taselisib	24	-0.119	0.578	0.046	0.831	Other GDSC2 compound (context only)	NA
SGC-CBP30	20	0.131	0.581	0.304	0.192	Other GDSC2 compound (context only)	NA
Uprosertib	24	-0.117	0.583	0.214	0.314	Other GDSC2 compound (context only)	NA
667880	20	-0.129	0.586	0.033	0.891	Other GDSC2 compound (context only)	NA
720427	20	-0.129	0.586	0.159	0.5	Other GDSC2 compound (context only)	NA
150412	20	-0.128	0.59	-0.092	0.7	Other GDSC2 compound (context only)	NA
OTX015	20	0.125	0.599	0.241	0.305	Other GDSC2 compound (context only)	NA
GSK2606414	20	0.12	0.612	0.159	0.5	Other GDSC2 compound (context only)	NA
Leflunomide	20	0.12	0.612	0.352	0.129	Other GDSC2 compound (context only)	NA
Sinularin	20	-0.119	0.617	0.003	0.992	Other GDSC2 compound (context only)	NA
Mirin	20	-0.114	0.63	-0.168	0.476	Other GDSC2 compound (context only)	NA
PRT062607	20	0.114	0.63	0.347	0.134	Other GDSC2 compound (context only)	NA
Dabrafenib	24	-0.099	0.644	0.362	0.0831	Other GDSC2 compound (context only)	NA
Wee1 Inhibitor	24	-0.098	0.647	0.141	0.51	Other GDSC2 compound (context only)	NA
50869	20	0.108	0.649	0.415	0.0701	Other GDSC2 compound (context only)	NA
Olaparib	24	-0.097	0.653	0.374	0.0727	Other GDSC2 compound (context only)	NA
GSK2110183B	20	0.105	0.658	0.28	0.231	Other GDSC2 compound (context only)	NA
PCI-34051	20	0.104	0.663	0.424	0.0637	Other GDSC2 compound (context only)	NA
615590	20	0.101	0.672	0.192	0.414	Other GDSC2 compound (context only)	NA
Pyridostatin	24	-0.09	0.676	0.117	0.586	Other GDSC2 compound (context only)	NA
JNK Inhibitor VIII	24	-0.087	0.685	0.489	0.0164	Other GDSC2 compound (context only)	NA
Dinaciclib	20	0.096	0.686	0.144	0.542	Other GDSC2 compound (context only)	NA
Entinostat	20	-0.095	0.691	-0.137	0.564	Other GDSC2 compound (context only)	NA
GSK591	24	-0.084	0.694	0.281	0.183	Other GDSC2 compound (context only)	NA
N25720-51-A1	24	0.083	0.7	0.448	0.0294	Other GDSC2 compound (context only)	NA
Wnt-C59	20	0.09	0.705	0.444	0.0515	Other GDSC2 compound (context only)	NA
Afatinib	24	-0.081	0.706	0.199	0.349	Other GDSC2 compound (context only)	NA
Mitoxantrone	20	-0.087	0.714	-0.036	0.881	Other GDSC2 compound (context only)	NA
Remodelin	11	0.127	0.714	0.373	0.261	Other GDSC2 compound (context only)	NA
Bortezomib	24	-0.078	0.716	0.091	0.67	Other GDSC2 compound (context only)	NA
LGK974	24	-0.077	0.719	0.183	0.391	Other GDSC2 compound (context only)	NA
GDC0810	24	-0.075	0.728	0.392	0.059	Other GDSC2 compound (context only)	NA
Podophyllotoxin bromide	20	0.083	0.729	0.174	0.46	Other GDSC2 compound (context only)	NA
Bleomycin (50 uM)	23	-0.075	0.733	-0.051	0.816	Other GDSC2 compound (context only)	NA
Schweinfurthin A	20	-0.081	0.733	-0.038	0.876	Other GDSC2 compound (context only)	NA
Dactinomycin	24	-0.073	0.734	0.17	0.427	Other GDSC2 compound (context only)	NA
L-Oxonoreleagnine	20	-0.08	0.738	0.104	0.663	Other GDSC2 compound (context only)	NA
XAV939	20	0.08	0.738	0.162	0.492	Other GDSC2 compound (context only)	NA
NU7441	23	-0.071	0.747	0.241	0.267	Other GDSC2 compound (context only)	NA
123138	20	-0.077	0.748	0.14	0.555	Other GDSC2 compound (context only)	NA
Bromosporine	20	-0.077	0.748	0.099	0.677	Other GDSC2 compound (context only)	NA
Ibrutinib	20	-0.077	0.748	0.08	0.738	Other GDSC2 compound (context only)	NA
Zoledronate	20	-0.077	0.748	0.053	0.826	Other GDSC2 compound (context only)	NA
AZD7762	24	-0.068	0.752	0.09	0.673	Other GDSC2 compound (context only)	NA
BMS-345541	20	0.075	0.753	0.182	0.441	Other GDSC2 compound (context only)	NA
CDK9_5576	20	-0.072	0.762	-0.015	0.952	Other GDSC2 compound (context only)	NA
WZ4003	20	0.071	0.767	0.137	0.564	Other GDSC2 compound (context only)	NA
N-acetyl cysteine	23	-0.064	0.771	0.298	0.166	Other GDSC2 compound (context only)	NA
123829	20	0.069	0.772	0.086	0.719	Other GDSC2 compound (context only)	NA
MN-64	20	-0.069	0.772	0.215	0.361	Other GDSC2 compound (context only)	NA
OSI-027	24	0.059	0.784	0.275	0.193	Other GDSC2 compound (context only)	NA
THR-102	23	-0.06	0.785	0.474	0.0234	Other GDSC2 compound (context only)	NA
Gefitinib	24	-0.057	0.79	0.249	0.24	Other GDSC2 compound (context only)	NA
Lapatinib	24	-0.057	0.79	0.231	0.276	Other GDSC2 compound (context only)	NA
Erlotinib	24	0.056	0.796	0.389	0.0614	Other GDSC2 compound (context only)	NA
Fulvestrant	24	0.056	0.796	0.482	0.0182	Other GDSC2 compound (context only)	NA
Eg5_9814	20	0.06	0.802	0.117	0.621	Other GDSC2 compound (context only)	NA
Nilotinib	24	-0.054	0.802	0.291	0.167	Other GDSC2 compound (context only)	NA
AMG-319	24	-0.051	0.812	0.283	0.18	Other GDSC2 compound (context only)	NA
Serdemetan	23	0.05	0.82	0.481	0.0213	Other GDSC2 compound (context only)	NA
WEHI-539	24	-0.049	0.821	0.193	0.364	Other GDSC2 compound (context only)	NA
Pictilisib	24	0.048	0.825	0.29	0.17	Other GDSC2 compound (context only)	NA
SB216763	24	-0.045	0.834	0.515	0.011	Other GDSC2 compound (context only)	NA
Nelarabine	20	-0.05	0.836	0.226	0.337	Other GDSC2 compound (context only)	NA
UNC0379	24	0.043	0.844	0.293	0.164	Other GDSC2 compound (context only)	NA
GSK-LSD1	20	0.045	0.851	0.254	0.278	Other GDSC2 compound (context only)	NA
AGK2	24	-0.04	0.853	0.385	0.064	Other GDSC2 compound (context only)	NA
Luminespib	24	0.037	0.866	0.152	0.476	Other GDSC2 compound (context only)	NA
Tanespimycin	23	0.037	0.869	0.232	0.285	Other GDSC2 compound (context only)	NA
JAK1_8709	20	-0.038	0.876	0.162	0.492	Other GDSC2 compound (context only)	NA
Sepantronium bromide	24	0.034	0.876	-0.136	0.526	Other GDSC2 compound (context only)	NA
I-BET-762	20	0.036	0.881	0.162	0.492	Other GDSC2 compound (context only)	NA
729189	20	0.035	0.886	0.177	0.453	Other GDSC2 compound (context only)	NA
VE-822	20	0.035	0.886	0.135	0.568	Other GDSC2 compound (context only)	NA
CDK9_5038	20	0.033	0.891	0.053	0.826	Other GDSC2 compound (context only)	NA
CZC24832	20	-0.033	0.891	0.295	0.207	Other GDSC2 compound (context only)	NA
RVX-208	20	-0.033	0.891	0.15	0.525	Other GDSC2 compound (context only)	NA
Osimertinib	24	-0.029	0.895	0.571	0.00413	Other GDSC2 compound (context only)	NA
IWP-2	20	0.032	0.896	0.316	0.175	Other GDSC2 compound (context only)	NA
LMP744	20	-0.029	0.906	0.026	0.916	Other GDSC2 compound (context only)	NA
CPI-637	24	0.025	0.908	0.435	0.0349	Other GDSC2 compound (context only)	NA
GSK2578215A	24	-0.024	0.911	0.287	0.174	Other GDSC2 compound (context only)	NA
MK-1775	24	-0.024	0.911	0.132	0.537	Other GDSC2 compound (context only)	NA
Sapitinib	24	-0.024	0.911	0.27	0.2	Other GDSC2 compound (context only)	NA
VX-11e	24	0.024	0.911	0.181	0.396	Other GDSC2 compound (context only)	NA
alpha-lipoic acid	23	0.025	0.912	0.565	0.00569	Other GDSC2 compound (context only)	NA
Teniposide	20	-0.026	0.916	0.012	0.962	Other GDSC2 compound (context only)	NA
GSK3337463A	20	-0.021	0.932	0.23	0.328	Other GDSC2 compound (context only)	NA
5-Fluorouracil	24	-0.018	0.934	0.27	0.2	Other GDSC2 compound (context only)	NA
GSK2276186C	20	-0.02	0.937	0.048	0.841	Other GDSC2 compound (context only)	NA
MK-2206	24	-0.017	0.937	0.243	0.25	Other GDSC2 compound (context only)	NA
BEN	20	0.018	0.942	0.03	0.901	Other GDSC2 compound (context only)	NA
AZD6738	24	0.015	0.947	0.212	0.318	Other GDSC2 compound (context only)	NA
BDOCA000347a	20	0.017	0.947	0.158	0.505	Other GDSC2 compound (context only)	NA
WIKI4	24	-0.015	0.947	0.262	0.216	Other GDSC2 compound (context only)	NA
AZ960	20	0.015	0.952	0.066	0.782	Other GDSC2 compound (context only)	NA
GSK-LSD1-2HCl	24	-0.013	0.953	0.348	0.0963	Other GDSC2 compound (context only)	NA
Dihydrorotenone	20	-0.014	0.957	0.093	0.695	Other GDSC2 compound (context only)	NA
LCL161	20	-0.012	0.962	0.114	0.63	Other GDSC2 compound (context only)	NA
PLX-4720	24	0.01	0.963	0.276	0.192	Other GDSC2 compound (context only)	NA
JQ1	23	-0.01	0.966	0.148	0.498	Other GDSC2 compound (context only)	NA
765771	20	0.011	0.967	0.208	0.378	Other GDSC2 compound (context only)	NA
AGI-5198	24	-0.009	0.969	0.508	0.0123	Other GDSC2 compound (context only)	NA
PBD-288	24	-0.009	0.969	0.158	0.458	Other GDSC2 compound (context only)	NA
ERK_2440	20	0.005	0.987	0.093	0.695	Other GDSC2 compound (context only)	NA
GSK2801	20	0.005	0.987	0.12	0.612	Other GDSC2 compound (context only)	NA
BDILV000379a	20	-0.003	0.992	0.147	0.534	Other GDSC2 compound (context only)	NA
Dasatinib	24	0.002	0.995	-0.03	0.888	Other GDSC2 compound (context only)	NA
